# A phylogenomic approach to resolving interrelationships of polyclad flatworms, with implications for life history evolution

**DOI:** 10.1101/2022.07.14.500079

**Authors:** Jessica A. Goodheart, Allen G. Collins, Michael P. Cummings, Bernhard Egger, Kate A. Rawlinson

**Author notes:** Co-senior authors (Bernhard Egger, Kate A. Rawlinson).

## Abstract

Platyhelminthes (flatworms) are a diverse invertebrate phylum that are useful for exploring life history evolution. Within Platyhelminthes, only two clades develop through a larval stage: free-living polyclads and parasitic neodermatans. Neodermatan larvae are considered evolutionarily derived, whereas polyclad larvae are hypothesized to be retained from the last common ancestor of Platyhelminthes – and Spiralia – due to ciliary band similarities among polyclad and other spiralian larvae. However, larval evolution has been challenging to investigate within polyclads due to low support for deeper phylogenetic relationships. To investigate polyclad life history evolution, we generated transcriptomic data for 21 species of polyclads to build a well-supported phylogeny for the group. We then used ancestral state reconstruction to investigate ancestral modes of development (direct vs indirect) within Polycladida, and flatworms in general. The resulting tree provides strong support for deeper nodes and we recover a new monophyletic clade of early branching cotyleans. Early branching clades of acotyleans and cotyleans possess diverse modes of development, suggesting a complex history of larval evolution in polyclads that likely includes multiple losses and/or multiple gains. Our ancestral state reconstructions in a previous platyhelminth phylogeny also suggests that similarities in larval morphology between flatworms and other phyla may have re-emerged secondarily or are convergently evolved.
