## Supplementary material for "A phylogenomic approach to resolving interrelationships of polyclad flatworms, with implications for life history evolution": Table S1

### Sheet: Sheet1
Sample	SRA	Species	Locality	Sample Accession	Genomic Voucher(s)	Morphological Vouchers	Histology	28S
NCBI-SRA	SRR1796488	Echinoplana celerrima	-	NCBI-SRA	NCBI-SRA	-	-	-
NCBI-SRA	SRR1797726	Leptoplana tremellaris	-	NCBI-SRA	NCBI-SRA	-	-	-
NCBI-SRA	SRR1797833	Prosthiostomum siphunculus	-	NCBI-SRA	NCBI-SRA	-	-	-
NCBI-SRA	SRR1801812 SRR1801815	Prostheceraeus crozieri	-	NCBI-SRA	NCBI-SRA	-	-	-
NCBI-SRA	SRR1910423	Stenostomum leucops (O*)	-	NCBI-SRA	NCBI-SRA	-	-	-
NCBI-SRA	SRR1955490	Geocentrophora appianata (O)	-	NCBI-SRA	NCBI-SRA	-	-	-
NCBI-SRA	SRR1976178 SRR1976442	Gnosonesimida sp. IV (O)	-	NCBI-SRA	NCBI-SRA	-	-	-
NCBI-SRA	SRR1980039	Microstomum lineare (O)	-	NCBI-SRA	NCBI-SRA	-	-	-
NCBI-SRA	SRR1980049	Xenoprorhynchus sp. I (O)	-	NCBI-SRA	NCBI-SRA	-	-	-
NCBI-SRA	SRR1980145	Prorhynchus alpinus (O)	-	NCBI-SRA	NCBI-SRA	-	-	-
NCBI-SRA	SRR1980634 SRR1980663	Prorhynchus sp. I (O)	-	NCBI-SRA	NCBI-SRA	-	-	-
NCBI-SRA	SRR1980704 SRR1980690	Stylochus ellipticus	-	NCBI-SRA	NCBI-SRA	-	-	-
NCBI-SRA	SRR2000268	Prostheceraeus vittatus	-	NCBI-SRA	NCBI-SRA	-	-	-
NCBI-SRA	SRR3745304	Taenia solium (O)	-	NCBI-SRA	NCBI-SRA	-	-	-
NCBI-SRA	SRR6829409	Schmidtea mediterranea (O)	-	NCBI-SRA	NCBI-SRA	-	-	-
POLY27	SRR15530043	Armatoplana leptalea A	Harbor Branch Oceanographic Institute, Ft. Pierce, FL, USA	-	-	-	-	TBD
POLY54	SRR15530031	Armatoplana leptalea B	Founders Park, Islamorada, FL, USA	-	USNM 1461123 USNM 1461123	TBD	-	TBD
POLY70	SRR21429695	Boninia divae	Playa Kalki, Sabana Westpunt, Curaçao	TBD	TBD	TBD	-	TBD
POLY52	SRR15530028	Cycloporus gabriellae	Founders Park, Islamorada, FL, USA	USNM 1461111	USNM 1461121	TBD	-	TBD
POLY37	SRR15530027	Enchiridium periommatum	Harry Harris Park, Tavernier, FL, USA	USNM 1461114	-	-	TBD	-
POLY46	SRR15530029	Eucestoplana sp.	Missouri Key, FL, USA	USNM 1461119	USNM 1461120	TBD	TBD	-
POLY08	SRR15530025	Euplana gracilis	Smithsonian Environmental Research Center, Edgewater, MD, USA	-	-	-	-	-
POLY30	SRR15530036	Euprosthiostomum mortensi	Jaycee Park, Ft. Pierce, FL, USA	USNM 1461112	USNM 1461113	TBD	-	TBD
POLY62	SRR15530026	Gnesioceros sargassiola	S. Rest stop, Sunshine Skyway, Terra Ceia, FL, USA	USNM 1461104	-	TBD	-	TBD
POLY38	SRR15530041	Idioplana atlantica	Blue Heron Bridge, Riviera Beach, FL, USA	USNM 1461115	-	TBD	TBD	TBD
POLY28	SRR15530032	Notocomplana lapunda	Harbor Branch Oceanographic Institute, Ft. Pierce, FL, USA	USNM 1461108	USNM 1461109 USNM 1461110	TBD	-	TBD
POLY44	SRR15530040	Notocomplana sp.	Harry Harris Park, Tavernier, FL, USA	USNM 1461117	USNM 1461118	TBD	-	TBD
POLY40	SRR15530038	Pericelis cata	Blue Heron Bridge, Riviera Beach, FL, USA	USNM 1461116	-	TBD	-	-
POLY16	SRR15530039	Phaenocelis sp.	Jaycee Park, Ft. Pierce, FL, USA	-	-	-	-	TBD
POLY65	SRR15530037	Phrikoceros mopsus	Blue Heron Bridge, Riviera Beach, FL, USA	USNM 1461129	USNM 1461129	-	-	TBD
POLY63	SRR15530042	Planoceridae sp.	Deerfield Beach, FL, USA	USNM 1461127	-	-	TBD	-
POLY61	SRR15530030	Prosthiostomum acroporae	Queensland, Australia	USNM 1461126	-	-	-	TBD
POLY05	SRR15530035	Pseudobiceros damawan	Tema'e Beach, Temae, Moorea, French Polynesia	USNM 1461102	-	-	-	TBD
POLY04	SRR15530034	Pseudoceros paralaticlavus	Reef adjacent to Pearl Hotel, Maharepa, Moorea, French Polynesia	USNM 1461101	-	-	-	TBD
POLY71	SRR21429694	Theama mediterranea	near Rovinj, Croatia	TBD	TBD	-	TBD	-
POLY13	SRR15530033	Thysanozoon brocchii	Jack Island, Ft. Pierce, FL, USA	USNM 1461106	USNM 1461107	TBD	-	TBD
POLY03	SRR15530044	Thysanozoon or Acanthozoon sp.	Tema'e Beach, Temae, Moorea, French Polynesia	-	-	-	-	-
