## Supplementary material for "A phylogenomic approach to resolving interrelationships of polyclad flatworms, with implications for life history evolution": Table S2

### Sheet: Sheet1
		Reads	Assembly					Orthology Assignment
SRA	Species	Number of reads	number of TF's	total bases	BUSCO (metazoa_odb10)	N50	L50	#of sequences	unique loci	avg length (aa) - all matches
SRR1796488	Echinoplana celerrima	82151058	152428	141234666	C:89.8%[S:62.1%,D:27.7%],F:3.1%,M:7.1%,n:954	1848	21427	10440	4837	413.94
SRR1797726	Leptoplana tremellaris	76572718	180809	180050678	C:89.4%[S:55.9%,D:33.5%],F:3.6%,M:7.0%,n:954	1906	26362	11889	4941	417.476
SRR1797833	Prosthiostomum siphunculus	57688776	106830	115886735	C:91.4%[S:64.8%,D:26.6%],F:2.8%,M:5.8%,n:954	1985	16847	10069	4948	408.176
SRR1801812 SRR1801815	Prostheceraeus crozieri	92140962	444244	243822246	C:88.1%[S:61.9%,D:26.2%],F:4.4%,M:7.5%,n:954	702	74342	9872	5008	350.416
SRR1910423	Stenostomum leucops (O*)	47124162	91287	87112721	C:70.4%[S:54.5%,D:15.9%],F:10.8%,M:18.8%,n:954	1697	15298	8152	4097	308.8
SRR1955490	Geocentrophora appianata (O)	55480374	136671	97913070	C:82.2%[S:55.2%,D:27.0%],F:7.1%,M:10.7%,n:954	1194	21807	9263	4906	323.829
SRR1976178 SRR1976442	Gnosonesimida sp. IV (O)	91484088	206878	100094889	C:65.1%[S:30.5%,D:34.6%],F:19.0%,M:15.9%,n:954	596	44824	13639	5152	239.992
SRR1980039	Microstomum lineare (O)	31949868	228092	152245183	C:77.9%[S:18.8%,D:59.1%],F:12.5%,M:9.6%,n:954	927	48558	22739	5097	268.429
SRR1980049	Xenoprorhynchus sp. I (O)	30079666	62613	28785424	C:28.8%[S:18.9%,D:9.9%],F:29.2%,M:42.0%,n:954	520	16411	7972	4046	180.386
SRR1980145	Prorhynchus alpinus (O)	49268930	131712	61694557	C:43.7%[S:20.1%,D:23.6%],F:28.1%,M:28.2%,n:954	547	33723	11872	4539	198.48
SRR1980634 SRR1980663	Prorhynchus sp. I (O)	208858424	113083	52308882	C:54.3%[S:30.5%,D:23.8%],F:22.6%,M:23.1%,n:954	562	25917	9233	4565	206.298
SRR1980704 SRR1980690	Stylochus ellipticus	128081376	196425	137352626	C:85.2%[S:54.0%,D:31.2%],F:6.6%,M:8.2%,n:954	1191	31530	11486	5098	344.659
SRR2000268	Prostheceraeus vittatus	452525908	819086	480579728	C:90.9%[S:44.1%,D:46.8%],F:3.1%,M:6.0%,n:954	801	125199	15657	5156	410.488
SRR3745304	Taenia solium (O)	20488900	61658	90593514	C:72.6%[S:20.3%,D:52.3%],F:6.1%,M:21.3%,n:954	2358	12456	18475	7060	516.973
SRR6829409	Schmidtea mediterranea (O)	44120681	26555	23259482	C:75.1%[S:70.9%,D:4.2%],F:7.1%,M:17.8%,n:954	1395	4967	5573	4768	321.167
SRR15530043	Armatoplana leptalea A	45326582	95373	83579531	C:86.9%[S:65.9%,D:21.0%],F:5.2%,M:7.9%,n:954	1526	15124	8131	4808	389.473
SRR15530031	Armatoplana leptalea B	54833008	172603	136571725	C:88.1%[S:64.5%,D:23.6%],F:4.3%,M:7.6%,n:954	1507	23356	9829	4867	427.886
SRR21429695	Boninia divae	61871458	110759	114320753	C:90.7%[S:69.8%,D:20.9%],F:2.9%,M:6.4%,n:954	2041	15800	8556	4854	410.837
SRR15530028	Cycloporus gabriellae	42726418	105773	84932270	C:89.6%[S:72.5%,D:17.1%],F:3.8%,M:6.6%,n:954	1465	15183	7930	4884	389.318
SRR15530027	Enchiridium periommatum	51431414	125793	117117917	C:90.0%[S:68.4%,D:21.6%],F:3.5%,M:6.5%,n:954	1795	17805	9467	4925	407.325
SRR15530029	Eucestoplana sp.	44298634	117123	90286336	C:83.2%[S:65.6%,D:17.6%],F:6.9%,M:9.9%,n:954	1396	17329	7761	4832	365.079
SRR15530025	Euplana gracilis	55471122	80647	71672453	C:87.8%[S:64.7%,D:23.1%],F:4.9%,M:7.3%,n:954	1511	14354	8128	4906	332.322
SRR15530036	Euprosthiostomum mortensi	49260666	114805	100176651	C:89.0%[S:64.5%,D:24.5%],F:4.6%,M:6.4%,n:954	1661	16905	9054	4983	383.066
SRR15530026	Gnesioceros sargassiola	54110518	118633	111779882	C:88.1%[S:60.8%,D:27.3%],F:4.1%,M:7.8%,n:954	1682	18987	9689	4856	400.085
SRR15530041	Idioplana atlantica	51574722	131841	130072163	C:88.5%[S:53.2%,D:35.3%],F:4.0%,M:7.5%,n:954	1934	19214	10478	4921	405.762
SRR15530032	Notocomplana lapunda	46816696	86548	79028994	C:85.7%[S:63.3%,D:22.4%],F:6.2%,M:8.1%,n:954	1506	15735	7685	4772	348.933
SRR15530040	Notocomplana sp.	47390206	126911	115664005	C:86.9%[S:61.6%,D:25.3%],F:5.0%,M:8.1%,n:954	1684	19197	9579	5164	388.352
SRR15530038	Pericelis cata	46636146	156956	111913509	C:84.6%[S:66.7%,D:17.9%],F:6.6%,M:8.8%,n:954	1316	22128	8308	4861	358.551
SRR15530039	Phaenocelis sp.	52128676	142698	131705698	C:87.8%[S:64.3%,D:23.5%],F:4.8%,M:7.4%,n:954	1764	20551	10046	4885	413.482
SRR15530037	Phrikoceros mopsus	52881928	66607	64012652	C:88.6%[S:70.3%,D:18.3%],F:4.1%,M:7.3%,n:954	1747	11147	7824	4911	353.433
SRR15530042	Planoceridae sp.	44502106	67481	70205193	C:90.1%[S:69.1%,D:21.0%],F:3.5%,M:6.4%,n:954	1911	10546	7782	4857	397.708
SRR15530030	Prosthiostomum acroporae	42383096	138303	106770378	C:90.0%[S:66.4%,D:23.6%],F:3.2%,M:6.8%,n:954	1231	23861	9097	4971	350.112
SRR15530035	Pseudobiceros damawan	43512766	73251	75399353	C:90.8%[S:72.1%,D:18.7%],F:2.7%,M:6.5%,n:954	1998	10801	8377	4870	408.772
SRR15530034	Pseudoceros paralaticlavus	52972282	136489	86704993	C:88.4%[S:70.3%,D:18.1%],F:4.4%,M:7.2%,n:954	1154	17810	8100	4896	361.962
SRR21429694	Theama mediterranea	54577810	366938	253173226	C:84.5%[S:51.5%,D:33.0%],F:7.7%,M:7.8%,n:954	999	61829	11713	5037	359.475
SRR15530033	Thysanozoon brocchii	58039620	102382	98563393	C:90.9%[S:69.6%,D:21.3%],F:2.7%,M:6.4%,n:954	1802	15179	8589	4887	416.421
SRR15530044	Thysanozoon or Acanthozoon sp.	45262908	74306	69389952	C:88.7%[S:71.7%,D:17.0%],F:4.6%,M:6.7%,n:954	1719	11362	8030	4907	381.033
