## Supplementary material for "A phylogenomic approach to resolving interrelationships of polyclad flatworms, with implications for life history evolution": Table S3

### Sheet: Sheet1
	Family	Genus	Species	Mode(s) of development - Species	Type of larva	References - Species	Mode(s) of development - Genus or Family	References - Genus or Family
Polyclad flatworms - Acotylea		Idioplana	atlantica	Unknown	-	-	Unknown	-
		Stylochus	ellipticus	Indirect	Götte’s	Lang (1884); Provenzano (1959); Gammoudi et al (2012); Rawlinson (2014)	Both	Lang (1884); Provenzano (1959); Hofker (1930); Pearse & Wharton (1938); Merory & Newman (2005); Murina et al (1995); Gammoudi et al (2012); Rawlinson (2014)
	Planoceridae	-	sp	Unknown	-	-	Both	Surface (1907); Kato (1940)
		Armatoplana	leptalea	Direct	-	Personal observation - KR	Direct	Bolaños (2008); personal observation - KR
		Notocomplana	lapunda	Direct	-	Bolaños (2008); personal observation - KR	Direct	Shinn (1987)
		Notocomplana	ferruginea	Direct	-	Bolaños (2008); personal observation - KR
		Euplana	gracilis	Direct	-	Christensen (1971)	Direct	Christensen (1971)
		Echinoplana	celerrima	Direct	-	Ballarin & Galleni (1984)	Direct	Ballarin & Galleni (1984)
		Leptoplana	tremellaris	Direct	-	Selenka (1881)	Direct	Selenka (1881)
		Phaenocelis	sp	Direct	-	Personal Observation - KR	Direct	Personal Observation - KR
		Gnescioceros	sargassicola	Direct	-	Personal Observation - KR	Direct	Personal Observation - KR
Polyclad flatworms - Cotylea		Eucestoplana	sp	Unknown	-	-	Unknown	-
		Pericelis	cata	Both	Atypical larva	Bolaños (2008); personal observation - KR	Both	Bolaños (2008)
		Theama	mediterranea	Direct	-	Curini-Galletti et al. (2008)	Direct	Curini-Galletti et al. (2008)
		Boninia	divae	Indirect	Atypical larva	Bolaños (2008)	Indirect	Bolaños (2008)
		Prostheceraeus	crozieri	Indirect	Müller’s	Newman et al. (2000)	Indirect	Lang (1884); Van den Biggelaar et al. (1996); Newman et al. (2000)
		Prostheceraeus	vittatus	Indirect	Müller’s	Lang (1884)
		Cycloporus	gabriellae	Indirect	Müller’s	Bolaños (2008)	Indirect	Lang (1884); Drobysheva & Mamkaev (2001)
		Pseudoceros	paralaticlavus	Unknown	-	-	Indirect	Lang (1884); Lacalli (1982); Bolaños (2008); Semmler & Wanniger (2010); Rawlinson (2014); Chim et al. (2015)
		Pseudobiceros	damawan	Unknown	-	-	Indirect	-
		Thysanozoon	brocchii	Indirect	Müller’s	Gammoudi et al. (2012); Selenka (1881)	Indirect	Bolaños (2008); Gammoudi et al. (2012); Selenka (1881)
		Thysanozoon or Acanthozoon	sp	Unknown		-	Indirect	-
		Phrikoceros	mopsus	Indirect	Müller’s	Bolaños (2008); Personal Observation - KR	Indirect	Bolaños (2008); Rawlinson (2014)
		Enchiridium	periommatum	Indirect	Müller’s	Bolaños (2008); Personal Observation - KR	Indirect	Bolaños (2008)
		Euprosthiostomum	mortensi	Unknown		-	Unknown	-
		Prosthiostomum	siphunculus	Indirect	Müller’s	Lang (1884); Gammoudi et al. (2012)	Indirect	Lang (1884); Jokiel & Townsley (1974); Rawlinson et al. (2011); Gammoudi et al. (2012)
		Prosthiostomum	acroporae	Indirect	Müller’s Intracapsular	Rawlinson et al. (2011)
Non-polyclad flatworms		Gnosonesimida	sp IV	Unknown	-	-	Unknown	-
		Microstomum	lineare	Direct	-	Bogomolow (1949)	Direct	Bogomolow (1949)
		Geocentrophora	applanata	Direct	-	Reisinger (1975)	Direct	Reisinger (1975)
		Prorhynchus	alpinus	Unknown	-	-	Direct	Tyler et al. (2006)
		Prorhynchus	sp	Unknown	-	-
		Xenoprorhynchus	sp	Unknown	-	-	Direct	Reisinger et al. (1974)
		Schmidtea	mediterranea	Direct	-	Alvarado (2003)	Direct	Alvarado (2003)
		Stenostomum	leucops	Direct	-	Sekera (1903); Borkott (1970)	Direct	Sekera (1903); Borkott (1970)
		Taenia	solium	Indirect	-	Heath & Smyth (1970)	Indirect	Heath & Smyth (1970)
